# AtacWorks: A deep convolutional neural network toolkit for epigenomics

**DOI:** 10.1101/829481

**Authors:** Avantika Lal, Zachary D. Chiang, Nikolai Yakovenko, Fabiana M. Duarte, Johnny Israeli, Jason D. Buenrostro

## Abstract

We introduce AtacWorks (https://github.com/clara-genomics/AtacWorks), a method to denoise and identify accessible chromatin regions from low-coverage or low-quality ATAC-seq data. AtacWorks uses a deep neural network to learn a mapping between noisy ATAC-seq data and corresponding higher-coverage or higher-quality data. To demonstrate the utility of AtacWorks, we train a model on data from four human blood cell types and show that this model accurately denoises chromatin accessibility at base-pair resolution and identifies peaks from low-coverage bulk sequencing of unseen cell types and experimental conditions. We use the same framework to obtain high-quality results from as few as 50 aggregate single-cell ATAC-seq profiles, and also from data with a low signal-to-noise ratio. We further show that AtacWorks can be adapted for cross-modality prediction of transcription factor footprints and ChIP-seq peaks from low input ATAC-seq. Finally, we demonstrate the applications of our approach to single-cell genomics by using AtacWorks to identify regulatory regions that are differentially-accessible between rare lineage-primed subpopulations of hematopoietic stem cells.
