## Supplementary Table 1 for "AtacWorks: A deep convolutional neural network toolkit for epigenomics"

### Sheet: Sheet1
		Pearson correlation		MSE		Spearman correlation		AUPRC		AUROC		Equivalent coverage
Coverage (x million reads)		Subsampled	Subsampled+ AtacWorks	Subsampled	Subsampled+ AtacWorks	Subsampled	Subsampled+ AtacWorks	Subsampled+ MACS2	Subsampled+ AtacWorks	Subsampled+ MACS2	Subsampled+ AtacWorks	Based on Pearson correlation	Based on AUPRC
0.2	Whole genome	0.2953	0.5324	124.468	96.043	0.0987	0.1612	0.0347	0.1398	0.5322	0.6764	0.8	1.7
1	Whole genome	0.5735	0.8275	120.549	41.6286	0.2056	0.3153	0.0977	0.311	0.5879	0.8167	3.8	6.1
5	Whole genome	0.8627	0.9478	101.987	13.2582	0.4192	0.5441	0.2782	0.5048	0.7513	0.9173	11.5	14.8
10	Whole genome	0.9374	0.9659	81.0098	8.2864	0.5655	0.6531	0.4114	0.6055	0.8639	0.9524	15.2	21.6
20	Whole genome	0.9806	0.9813	46.3492	4.4977	0.747	0.7819	0.5856	0.7356	0.9545	0.9789	27	34.1
0.2	Chr10	0.2929	0.5446	120.51	90.4098	0.0955	0.144	0.0328	0.1339	0.5175	0.6717
1	Chr10	0.5483	0.8205	116.877	40.4792	0.1993	0.2793	0.0885	0.2883	0.5708	0.8023
5	Chr10	0.839	0.941	98.9833	13.0731	0.4107	0.5075	0.2673	0.4833	0.7406	0.9121
10	Chr10	0.9143	0.9623	79.2786	8.3869	0.5548	0.6251	0.3962	0.5852	0.8556	0.9486
20	Chr10	0.9661	0.9797	45.2997	4.5417	0.7381	0.7663	0.5674	0.7191	0.9503	0.9771
0.2	All peaks	0.5001	0.5703	5258.5	3449.54	0.2556	0.3176
1	All peaks	0.7941	0.854	5090.38	1320.94	0.4009	0.4814
5	All peaks	0.9498	0.9632	4294.87	349.497	0.5557	0.615
10	All peaks	0.9765	0.9813	3397.6	180.498	0.6451	0.6763
20	All peaks	0.9911	0.9921	1921.02	73.2704	0.7487	0.7567
0.2	Non-peaks	0.0841	0.0966	14.1205	23.9647	0.0798	0.1372
1	Non-peaks	0.19	0.2055	13.7308	14.1319	0.178	0.2896
5	Non-peaks	0.4084	0.4829	11.868	6.0313	0.3906	0.5209
10	Non-peaks	0.5618	0.6133	9.725	4.585	0.541	0.6331
20	Non-peaks	0.743	0.763	6.0561	3.0196	0.7312	0.7682
0.2	Differential peaks	0.3663	0.5072	1014.79	776.689	0.142	0.1874	0.657	0.7207	0.5083	0.5798
1	Differential peaks	0.6682	0.8145	982.104	357.629	0.2673	0.3376	0.6793	0.804	0.5409	0.6776
5	Differential peaks	0.9004	0.9451	828.562	116.901	0.4855	0.5589	0.7722	0.8862	0.6723	0.8059
10	Differential peaks	0.9508	0.9683	656.88	66.8426	0.6277	0.674	0.8519	0.9238	0.7853	0.8701
20	Differential peaks	0.9805	0.9852	373.518	29.8795	0.7754	0.7892	0.9264	0.9595	0.8939	0.9313
