## Supplementary Table 2 for "AtacWorks: A deep convolutional neural network toolkit for epigenomics"

### Sheet: Sheet1
		Pearson correlation			MSE			Spearman correlation
Coverage (x million reads)		Subsampled	Subsampled+ linear regression	Subsampled+ AtacWorks	Subsampled	Subsampled+ linear regression	Subsampled+ AtacWorks	Subsampled	Subsampled+ linear regression	Subsampled+ AtacWorks
0.2	Whole genome	0.2953	0.3501	0.5324	124.468	120.722	96.043	0.0987	0.1322	0.1612
1	Whole genome	0.5735	0.6341	0.8275	120.549	83.6344	41.6286	0.2056	0.3167	0.3153
5	Whole genome	0.8627	0.8672	0.9478	101.987	32.4167	13.2582	0.4192	0.4395	0.5441
10	Whole genome	0.9374	0.9318	0.9659	81.0098	17.0005	8.2864	0.5655	0.5759	0.6531
20	Whole genome	0.9806	0.9717	0.9813	46.3492	7.0099	4.4977	0.747	0.7479	0.7819
0.2	Chr10	0.2929	0.338	0.5446	120.51	116.822	90.4098	0.0955	0.1223	0.144
1	Chr10	0.5483	0.6064	0.8205	116.877	85.5822	40.4792	0.1993	0.2798	0.2793
5	Chr10	0.839	0.8563	0.941	98.9833	33.1683	13.0731	0.4107	0.4253	0.5075
10	Chr10	0.9143	0.9208	0.9623	79.2786	17.7044	8.3869	0.5548	0.5622	0.6251
20	Chr10	0.9661	0.9673	0.9797	45.2997	7.1963	4.5417	0.7381	0.7385	0.7663
0.2	All peaks	0.5001	0.5478	0.5703	5258.5	5099.51	3449.54	0.2556	0.3374	0.3176
1	All peaks	0.7941	0.8161	0.854	5090.38	1489.57	1320.94	0.4009	0.4549	0.4814
5	All peaks	0.9498	0.9529	0.9632	4294.87	386.746	349.497	0.5557	0.5762	0.615
10	All peaks	0.9765	0.9773	0.9813	3397.6	187.214	180.498	0.6451	0.6529	0.6763
20	All peaks	0.9911	0.991	0.9921	1921.02	74.2914	73.2704	0.7487	0.7487	0.7567
0.2	Non-peaks	0.0841	0.1099	0.0966	14.1205	13.7105	23.9647	0.0798	0.1028	0.1372
1	Non-peaks	0.19	0.2274	0.2055	13.7308	53.416	14.1319	0.178	0.2923	0.2896
5	Non-peaks	0.4084	0.4186	0.4829	11.868	24.801	6.0313	0.3906	0.4106	0.5209
10	Non-peaks	0.5618	0.5612	0.6133	9.725	13.342	4.585	0.541	0.5513	0.6331
20	Non-peaks	0.743	0.7361	0.763	6.0561	5.5637	3.0196	0.7312	0.732	0.7682
