## Supplementary Table 3 for "AtacWorks: A deep convolutional neural network toolkit for epigenomics"

### Sheet: Sheet1
		Pearson correlation			MSE			Spearman correlation			AUPRC			AUROC
Coverage (x million reads)		Subsampled	Subsampled+ AtacWorks (1 cell type)	Subsampled+ AtacWorks (4 cell types)	Subsampled	Subsampled+ AtacWorks (1 cell type)	Subsampled+ AtacWorks (4 cell types)	Subsampled	Subsampled+ AtacWorks (1 cell type)	Subsampled+ AtacWorks (4 cell types)	Subsampled+ MACS2	Subsampled+ AtacWorks (1 cell type)	Subsampled+ AtacWorks (4 cell types)	Subsampled+ MACS2	Subsampled+ AtacWorks (1 cell type)	Subsampled+ AtacWorks (4 cell types)
0.2	Whole genome	0.2953	0.5241	0.5324	124.468	108.608	96.043	0.0987	0.1534	0.1612	0.0347	0.1351	0.1398	0.5322	0.6704	0.6764
1	Whole genome	0.5735	0.8265	0.8275	120.549	42.6534	41.6286	0.2056	0.2976	0.3153	0.0977	0.3076	0.311	0.5879	0.8107	0.8167
5	Whole genome	0.8627	0.9458	0.9478	101.987	14.2922	13.2582	0.4192	0.5366	0.5441	0.2782	0.4951	0.5048	0.7513	0.9124	0.9173
10	Whole genome	0.9374	0.9654	0.9659	81.0098	8.3982	8.2864	0.5655	0.6482	0.6531	0.4114	0.6038	0.6055	0.8639	0.9508	0.9524
20	Whole genome	0.9806	0.9813	0.9813	46.3492	4.5704	4.4977	0.747	0.779	0.7819	0.5856	0.7335	0.7356	0.9545	0.9789	0.9789
0.2	Chr10	0.2929	0.5317	0.5446	120.51	102.92	90.4098	0.0955	0.1384	0.144	0.0328	0.1299	0.1339	0.5175	0.6667	0.6717
1	Chr10	0.5483	0.8177	0.8205	116.877	41.535	40.4792	0.1993	0.2663	0.2793	0.0885	0.2852	0.2883	0.5708	0.7965	0.8023
5	Chr10	0.839	0.9386	0.941	98.9833	13.9441	13.0731	0.4107	0.501	0.5075	0.2673	0.475	0.4833	0.7406	0.9075	0.9121
10	Chr10	0.9143	0.9609	0.9623	79.2786	8.5287	8.3869	0.5548	0.6196	0.6251	0.3962	0.5838	0.5852	0.8556	0.9468	0.9486
20	Chr10	0.9661	0.9791	0.9797	45.2997	4.6037	4.5417	0.7381	0.7632	0.7663	0.5674	0.7172	0.7191	0.9503	0.977	0.9771
0.2	All peaks	0.5001	0.5694	0.5703	5258.5	3677.35	3449.54	0.2556	0.3227	0.3176
1	All peaks	0.7941	0.8519	0.854	5090.38	1352.38	1320.94	0.4009	0.4782	0.4814
5	All peaks	0.9498	0.9621	0.9632	4294.87	366.541	349.497	0.5557	0.6081	0.615
10	All peaks	0.9765	0.9807	0.9813	3397.6	181.638	180.498	0.6451	0.6724	0.6763
20	All peaks	0.9911	0.9919	0.9921	1921.02	75.5221	73.2704	0.7487	0.7543	0.7567
0.2	Non-peaks	0.0841	0.0865	0.0966	14.1205	31.9033	23.9647	0.0798	0.1284	0.1372
1	Non-peaks	0.19	0.2028	0.2055	13.7308	14.503	14.1319	0.178	0.271	0.2896
5	Non-peaks	0.4084	0.4699	0.4829	11.868	6.7211	6.0313	0.3906	0.5132	0.5209
10	Non-peaks	0.5618	0.6112	0.6133	9.725	4.6747	4.585	0.541	0.6281	0.6331
20	Non-peaks	0.743	0.7542	0.763	6.0561	3.0454	3.0196	0.7312	0.765	0.7682
