## Supplementary Table 4 for "AtacWorks: A deep convolutional neural network toolkit for epigenomics"

### Sheet: Sheet1
		Pearson correlation		MSE		Spearman correlation		AUPRC		AUROC
Coverage (x million reads)		Subsampled	Subsampled+ AtacWorks	Subsampled	Subsampled+ AtacWorks	Subsampled	Subsampled+ AtacWorks	Subsampled+ MACS2	Subsampled+ AtacWorks	Subsampled+ MACS2	Subsampled+ AtacWorks
0.2	Whole genome	0.1903	0.5207	44.3384	40.3796	0.0822	0.1218	0.0187	0.0494	0.5218	0.6271
1	Whole genome	0.3579	0.7039	43.0307	23.9309	0.1804	0.2687	0.0407	0.1676	0.5636	0.7841
5	Whole genome	0.6638	0.8682	36.6023	9.3421	0.3854	0.4965	0.1791	0.4285	0.7313	0.9099
10	Whole genome	0.8021	0.9068	29.3167	6.4359	0.5299	0.6089	0.3099	0.5537	0.8512	0.95
20	Whole genome	0.9104	0.9427	17.1685	3.944	0.7176	0.7475	0.5082	0.7079	0.948	0.9792
0.2	Chr10	0.1131	0.1689	28.063	40.5382	0.0771	0.0913	0.0188	0.0435	0.5095	0.6003
1	Chr10	0.2423	0.3885	27.2533	25.1561	0.1728	0.2098	0.0366	0.1404	0.5491	0.7569
5	Chr10	0.5056	0.683	23.3745	9.7481	0.371	0.4276	0.1658	0.3923	0.7192	0.8928
10	Chr10	0.6612	0.7747	18.9262	6.835	0.5129	0.5568	0.2955	0.5154	0.8405	0.9395
20	Chr10	0.8219	0.8641	11.4164	4.2135	0.7004	0.7157	0.4825	0.6718	0.9411	0.9745
0.2	All peaks	0.4581	0.7544	1896.82	949.828	0.1376	0.1555
1	All peaks	0.6945	0.8467	1838.81	585.442	0.2585	0.3101
5	All peaks	0.9138	0.9481	1550.45	201.787	0.4423	0.5068
10	All peaks	0.9593	0.9715	1225.92	108.443	0.5574	0.5955
20	All peaks	0.9841	0.9867	691.744	46.8427	0.6949	0.7066
0.2	Non-peaks	0.0794	0.0785	15.4901	26.217	0.0738	0.1095
1	Non-peaks	0.1783	0.177	15.0655	15.1866	0.1649	0.2516
5	Non-peaks	0.3844	0.4496	13.0275	6.3452	0.3656	0.4785
10	Non-peaks	0.5292	0.5741	10.6822	4.8473	0.5121	0.5929
20	Non-peaks	0.7074	0.7268	6.6635	3.276	0.7053	0.7362
