## Supplementary Table 5 for "AtacWorks: A deep convolutional neural network toolkit for epigenomics"

### Sheet: Sheet1
		Pearson correlation			MSE			Spearman correlation			AUPRC			AUROC
Coverage (x million reads)		Subsampled	Subsampled+ AtacWorks resnet	Subsampled+ U-net	Subsampled	Subsampled+ AtacWorks resnet	Subsampled+ U-net	Subsampled	Subsampled+ AtacWorks resnet	Subsampled+ U-net	Subsampled	Subsampled+ AtacWorks resnet	Subsampled+ U-net	Subsampled	Subsampled+ AtacWorks resnet	Subsampled+ U-net
1	Whole genome	0.5735	0.8265	0.7825	120.549	42.6534	44.8554	0.2056	0.2976	0.233	0.0977	0.3076	0.1272	0.5879	0.8107	0.7243
1	Chr10	0.5483	0.8177	0.7728	116.877	41.535	44.36	0.1993	0.2663	0.218	0.0885	0.2852	0.1181	0.5708	0.7965	0.7428
1	All peaks	0.7941	0.8519	0.8338	5090.38	1352.38	1446.2	0.4009	0.4782	0.4634
1	Non-peaks	0.19	0.2028	0.1936	13.7308	14.503	14.7357	0.178	0.271	0.2003
