## Supplementary Table 6 for "AtacWorks: A deep convolutional neural network toolkit for epigenomics"

### Sheet: Sheet1
			Pearson correlation		MSE		Spearman correlation		AUPRC		AUROC		Equivalent #cells
Number of Cells	Approx coverage (x million reads)		Subsampled	Subsampled +AtacWorks	Subsampled	Subsampled +AtacWorks	Subsampled	Subsampled+ AtacWorks	Subsampled +MACS2	Subsampled +AtacWorks	Subsampled +MACS2	Subsampled +AtacWorks	Based on Pearson correlation	Based on AUPRC
10	0.2	Whole genome	0.7783	0.8002	1285.03	465.422	0.1872	0.2333	0.0649	0.4895	0.5718	0.8139	12	183
50	1	Whole genome	0.9328	0.9496	1246.74	128.048	0.287	0.3631	0.2048	0.7008	0.6561	0.9292	67	406
10	0.2	Chr10	0.7513	0.7779	976.668	389.883	0.1779	0.2218	0.0601	0.4587	0.5615	0.799
50	1	Chr10	0.9244	0.9459	947.841	104.338	0.2793	0.3387	0.2107	0.6748	0.6402	0.9191
10	0.2	All peaks	0.7665	0.7776	67828.3	24047.7	0.5088	0.5304
50	1	All peaks	0.9288	0.9418	65807.1	6643.36	0.6751	0.7119
10	0.2	Non-peaks	0.1103	0.1187	1.0976	10.4094	0.0907	0.1181
50	1	Non-peaks	0.2059	0.3245	1.0726	2.3366	0.1751	0.2753
