## Supplementary Table 7 for "AtacWorks: A deep convolutional neural network toolkit for epigenomics"

### Sheet: Sheet1
			Pearson correlation		MSE		Spearman correlation		AUPRC		AUROC		Equivalent #cells
Cells	Approx coverage (x million reads)		Subsampled	Subsampled +AtacWorks	Subsampled	Subsampled +AtacWorks	Subsampled	Subsampled+ AtacWorks	Subsampled +MACS2	Subsampled +AtacWorks	Subsampled +MACS2	Subsampled +AtacWorks	Based on Pearson correlation	Based on AUPRC
90	0.2	Whole genome	0.8519	0.8805	218.765	50.7483	0.2797	0.322	0.1137	0.4522	0.592	0.7934	118	760
450	1	Whole genome	0.9654	0.9701	193.06	13.338	0.4718	0.4968	0.324	0.6712	0.7204	0.8987	515	1650
90	0.2	Chr10	0.8382	0.8651	166.445	43.1618	0.2641	0.3063	0.1072	0.4365	0.5749	0.7915
450	1	Chr10	0.9599	0.9659	146.871	11.3764	0.4663	0.4873	0.3598	0.6704	0.7162	0.9011
90	0.2	All peaks	0.8417	0.8676	14179	3180.47	0.5627	0.5919
450	1	All peaks	0.9626	0.9661	12512.6	837.9	0.7706	0.7899
90	0.2	Non-peaks	0.148	0.2334	0.1999	1.7484	0.1342	0.2012
450	1	Non-peaks	0.3454	0.3806	0.1823	0.4284	0.3168	0.3345
