## Supplementary Table 8 for "AtacWorks: A deep convolutional neural network toolkit for epigenomics"

### Sheet: Sheet1
Donor/replicate	# of reads	Visual TSS score		Donor/replicate	# of reads	Visual TSS score		Donor/replicate	# of reads	Visual TSS score		Donor/replicate	# of reads	Visual TSS score
6792-7A	8885084	10		4983-7A	8426328	14		Donor2596-Erythroblast-15A-150303	14444098	5		Donor2596-Erythroblast-15C-150303	17261154	10
6792-7B	9399272	12		4983-7B	6672448	20		Donor2596-Erythroblast-15B-150303	6414806	8		Donor5483-Erythroblast-15A-150305	3271174	20
Mono-7.low_qual.bam	18284356	11		Donor7256-7A-141106	16498592	15		Erythro-15.low_qual.bam	20858904	6		Donor5483-Erythroblast-15B-150305	1775816	19
				Donor7256-7B-141106	19930272	14						Donor5483-Erythroblast-15C-150305	3534964	10
				Mono-7.high_qual.bam	51527640	16						Donor6926-Erythroblast-15A-150318	3534964	20
												Donor6926-Erythroblast-15B-150318	4806218	19
												Erythro-15.high_qual.bam	34184290	13
