## Supplementary Table 9 for "AtacWorks: A deep convolutional neural network toolkit for epigenomics"

### Sheet: Sheet1
	Pearson correlation		MSE		Spearman correlation		AUPRC		AUROC
	Low quality	Low quality + AtacWorks	Low quality	Low quality + AtacWorks	Subsampled	Subsampled+ AtacWorks	Low quality + MACS2	Low quality + AtacWorks	Low quality + MACS2	Low quality + AtacWorks
Whole genome	0.7056	0.8952	18.874	11.3718	0.2654	0.3307	0.4121	0.2684	0.8747	0.8096
Chr10	0.6891	0.9066	18.2168	10.5776	0.2361	0.282	0.2407	0.3816	0.7892	0.8573
All peaks	0.9114	0.9212	967.213	601.375	0.6048	0.6492
Non-peaks	0.224	0.2202	3.7774	1.9796	0.2414	0.3028
