## Supplementary Table 10 for "AtacWorks: A deep convolutional neural network toolkit for epigenomics"

### Sheet: Sheet1
		Pearson correlation		MSE		Spearman correlation
Coverage (x million reads)		Subsampled	Subsampled+ AtacWorks	Subsampled	Subsampled+ AtacWorks	Subsampled	Subsampled+ AtacWorks
1	CTCF Motif regions - Whole genome	0.5346	0.7199	86.0941	41.0938	0.2573	0.4703
5	CTCF Motif regions - Whole genome	0.8198	0.8764	79.3968	19.5325	0.4742	0.6046
10	CTCF Motif regions - Whole genome	0.9018	0.9192	71.3574	13.0298	0.5851	0.6696
20	CTCF Motif regions - Whole genome	0.9524	0.9604	56.628	8.4881	0.7004	0.7269
1	CTCF Motif regions - Chr10	0.5186	0.7187	75.9466	36.1097	0.2561	0.4865
5	CTCF Motif regions - Chr10	0.8108	0.8839	69.9755	16.1752	0.4719	0.6213
10	CTCF Motif regions - Chr10	0.8941	0.9306	62.9949	9.8819	0.5838	0.6889
20	CTCF Motif regions - Chr10	0.9492	0.9616	49.8286	5.5942	0.6986	0.7486
