## Supplementary Table 11 for "AtacWorks: A deep convolutional neural network toolkit for epigenomics"

### Sheet: Sheet1
			CTCF
Cells			Pearson correlation		MSE		Spearman correlation		AUPRC		AUROC
	Approximate coverage (x million reads)		Subsampled	Subsampled +AtacWorks	Subsampled	Subsampled +AtacWorks	Subsampled	Subsampled+ AtacWorks	Subsampled	Subsampled +AtacWorks	Subsampled	Subsampled +AtacWorks
10	0.2	Whole genome	0.1747	0.3732	38.9149	37.0018	0.0849	0.0954	0.0234	0.2294	0.5538	0.9071
50	1	Whole genome	0.2219	0.5001	37.383	30.0491	0.1236	0.1314	0.0839	0.3437	0.6306	0.9338
250	5	Whole genome	0.2357	0.4821	45.3895	44.5289	0.1478	0.0993	0.1394	0.3072	0.714	0.9309
500	10	Whole genome	0.2353	0.5211	88.1601	28.707	0.1474	0.1518	0.1586	0.3476	0.7521	0.9386
10	0.2	Chr10	0.1615	0.3664	38.0705	36.6889	0.079	0.0886	0.0252	0.2192	0.5398	0.9017
50	1	Chr10	0.2197	0.525	36.5983	28.6583	0.1176	0.126	0.0806	0.3369	0.6138	0.9291
250	5	Chr10	0.2322	0.4642	42.5523	41.7826	0.137	0.0936	0.1347	0.2962	0.6942	0.9245
500	10	Chr10	0.2332	0.5276	76.9127	27.9369	0.1476	0.3239	0.1551	0.3482	0.7396	0.9334
10	0.2	All peaks	0.1459	0.3583	3164.83	2708.74	0.1111	0.302
50	1	All peaks	0.1827	0.4787	2995.94	2306.67	0.2017	0.2938
250	5	All peaks	0.1914	0.4879	2833.25	2771.7	0.2651	0.3822
500	10	All peaks	0.191	0.5391	3797.55	2041.74	0.2834	0.4349
10	0.2	Non-peaks	0.0754	0.0293	3.0071	6.3111	0.0593	0.0518
50	1	Non-peaks	0.0957	0.0443	3.3976	3.8973	0.0897	0.0744
250	5	Non-peaks	0.101	0.0392	13.365	13.2015	0.114	0.0584
500	10	Non-peaks	0.1004	0.0828	45.5498	5.5829	0.1256	0.0946
			H3K27ac
			Pearson correlation		MSE		Spearman correlation		AUPRC		AUROC
	Approximate coverage (x million reads)		Subsampled	Subsampled +AtacWorks	Subsampled	Subsampled +AtacWorks	Subsampled	Subsampled+ AtacWorks	Subsampled	Subsampled +AtacWorks	Subsampled	Subsampled +AtacWorks
10	0.2	Whole genome	0.2457	0.4558	63.0091	92.681	0.1115	0.2379	0.0563	0.3114	0.5415	0.7468
50	1	Whole genome	0.3019	0.5506	59.6767	72.5502	0.1765	0.2725	0.1415	0.4182	0.5973	0.8399
250	5	Whole genome	0.3107	0.4513	60.8336	51.5999	0.2371	0.2543	0.2469	0.4111	0.6734	0.8553
500	10	Whole genome	0.3137	0.5534	94.5253	64.5595	0.2634	0.3239	0.3	0.4679	0.7162	0.9008
10	0.2	Chr10	0.2538	0.4561	63.8907	80.4119	0.1078	0.2276	0.0566	0.2991	0.5207	0.7335
50	1	Chr10	0.3134	0.5731	60.5427	61.8402	0.1717	0.264	0.1395	0.4226	0.5865	0.8383
250	5	Chr10	0.326	0.483	59.2691	49.453	0.2286	0.253	0.2476	0.4192	0.2476	0.8519
500	10	Chr10	0.33	0.5744	83.9964	56.4938	0.2516	0.3129	0.2995	0.4653	0.7053	0.8922
10	0.2	All peaks	0.1827	0.3852	1505.13	1774.81	0.2371	0.3917
50	1	All peaks	0.2169	0.4812	1417.82	1490.95	0.3661	0.4667
250	5	All peaks	0.22	0.3872	1377.66	1174.03	0.4358	0.4476
500	10	All peaks	0.2222	0.4665	2012.5	1224.1	0.4589	0.4894
10	0.2	Non-peaks	0.0441	0.1001	4.5314	24.4712	0.0445	0.1428
50	1	Non-peaks	0.0599	0.1144	4.6044	15.0347	0.0863	0.1735
250	5	Non-peaks	0.0661	0.0878	7.4367	6.0855	0.145	0.1444
500	10	Non-peaks	0.0654	0.1352	16.7522	17.5404	0.175	0.2224
