## Supplementary Table 13 for "AtacWorks: A deep convolutional neural network toolkit for epigenomics"

### Sheet: Sheet1
	Default	CTCF footprinting
Length of input genomic intervals	50,000 bp	200 bp
Padding on either side of genomic intervals	5,000 bp	200 bp
Number of residual blocks	7 total (5 followed by regression output, then 2 more followed by classification output)
Kernel size	51 (for all convolutional layers)	11 (for all convolutional layers)
Dilation	8 (for all convolutional layers)	1 (for all convolutional layers)
Number of channels	15 (for all convolutional layers)	32 (for all convolutional layers)
Batch size	64
Weights for loss functions:
Mean squared error	0.0005	0.008
1 - Pearson correlation coefficient	1	20
Binary cross-entropy	1	1
Metric to chose best model	AUROC	Pearson correlation
